# Companion cells with high florigen production express other small proteins and reveal a nitrogen-sensitive *FT* repressor

**DOI:** 10.1101/2024.08.17.608367

**Authors:** Hiroshi Takagi, Shogo Ito, Jae Sung Shim, Akane Kubota, Andrew K. Hempton, Nayoung Lee, Takamasa Suzuki, Jared S. Wong, Chansie Yang, Christine T. Nolan, Kerry L. Bubb, Cristina M. Alexandre, Daisuke Kurihara, Yoshikatsu Sato, Yasuomi Tada, Takatoshi Kiba, Jose L. Pruneda-Paz, Christine Queitsch, Josh T. Cuperus, Takato Imaizumi

## Abstract

The precise onset of flowering is crucial to ensure successful plant reproduction. The gene *FLOWERING LOCUS T* (*FT*) encodes florigen, a mobile signal produced in leaves that initiates flowering at the shoot apical meristem. In response to seasonal changes, *FT* is induced in phloem companion cells located in distal leaf regions. Thus far, a detailed molecular characterization of the *FT*-expressing cells has been lacking. Here, we used bulk nuclei RNA-seq and single nuclei RNA (snRNA)-seq to investigate gene expression in *FT*-expressing cells and other phloem companion cells. Our bulk nuclei RNA-seq demonstrated that *FT*-expressing cells in cotyledons and true leaves showed differences especially in *FT* repressor genes. Within the true leaves, our snRNA-seq analysis revealed that companion cells with high *FT* expression form a unique cluster in which many genes involved in ATP biosynthesis are highly upregulated. The cluster also expresses other genes encoding small proteins, including the flowering and stem growth inducer FPF1-LIKE PROTEIN 1 (FLP1) and the anti-florigen BROTHER OF FT AND TFL1 (BFT). In addition, we found that the promoters of *FT* and the genes co-expressed with *FT* in the cluster were enriched for the consensus binding motifs of NITRATE-INDUCIBLE GARP-TYPE TRANSCRIPTIONAL REPRESSOR 1 (NIGT1). Overexpression of the paralogous *NIGT1.2* and *NIGT1.4* repressed *FT* expression and significantly delayed flowering under nitrogen-rich conditions, consistent with NIGT1s acting as nitrogen-dependent *FT* repressors. Taken together, our results demonstrate that major *FT*-expressing cells show a distinct expression profile that suggests that these cells may produce multiple systemic signals to regulate plant growth and development.
