## Supplemental data 8 for "Companion cells with high florigen production express other small proteins and reveal a nitrogen-sensitive *FT* repressor"

### Sheet: sea
RANK	DB	ID	ALT_ID	CONSENSUS	TP	TP%	FP	FP%	ENR_RATIO	SCORE_THR	PVALUE	LOG_PVALUE	EVALUE	LOG_EVALUE	QVALUE	LOG_QVALUE
1	db/ARABD/ArabidopsisDAPv1.meme	G2like_tnt.At1g68670_colamp_a_d1	At1g68670	AKATTCY	109	45.42	695	31.25	1.46	9.9	9.31e-06	-11.58	0.00812	-4.81	0.00416	-5.48
2	db/ARABD/ArabidopsisDAPv1.meme	G2like_tnt.At2g01060_colamp_a_m1	At2g01060	DHWWWVGAATMTTCH	159	66.25	1152	51.8	1.28	7	1.14e-05	-11.38	0.00995	-4.61	0.00416	-5.48
3	db/ARABD/ArabidopsisDAPv1.meme	C2C2gata_tnt.ZML1_colamp_a_m1	ZML1	WTNAATCTYRRCCGTYSRWTY	26	10.83	89	4	2.77	12	2.2e-05	-10.72	0.0192	-3.95	0.00535	-5.23
4	db/ARABD/ArabidopsisDAPv1.meme	FAR1_tnt.FAR1_col_a_m1	FAR1	HNYYCACGCGCYKHH	62	25.83	341	15.33	1.7	2.6	5.2e-05	-9.86	0.0454	-3.09	0.00942	-4.66
5	db/ARABD/ArabidopsisDAPv1.meme	bZIP_tnt.AREB3_col_v31_m1	AREB3	DDWGGWSACGTGGCA	87	36.25	541	24.33	1.5	0.0015	6.45e-05	-9.65	0.0563	-2.88	0.00942	-4.66
6	db/ARABD/ArabidopsisDAPv1.meme	G2like_tnt.At3g04030_colamp_a_m1	At3g04030	RRAAKATTCYHTTTW	127	52.92	895	40.24	1.32	4.3	0.000112	-9.1	0.0975	-2.33	0.0125	-4.38
7	db/ARABD/ArabidopsisDAPv1.meme	G2like_tnt.KAN2_colamp_a_m1	KAN2	ARRGAATATTC	97	40.42	636	28.6	1.42	8	0.000133	-8.93	0.116	-2.16	0.0125	-4.38
8	db/ARABD/ArabidopsisDAPv1.meme	G2like_tnt.At3g24120_colamp_a_m1	At3g24120	NAGAATATTCBHWT	194	80.83	1551	69.74	1.16	0.71	0.000138	-8.89	0.121	-2.12	0.0125	-4.38
9	db/ARABD/ArabidopsisDAPv1.meme	G2like_tnt.At3g12730_colamp_a_m1	At3g12730	AAWRGAATMTTYTN	188	78.33	1490	67	1.17	2.6	0.000154	-8.78	0.135	-2	0.0125	-4.38
10	db/ARABD/ArabidopsisDAPv1.meme	C2C2COlike_tnt.AT5G59990_colamp_a_m1	AT5G59990	AATCTCRACCGTYCA	19	7.92	63	2.83	2.89	14	0.000212	-8.46	0.185	-1.69	0.0155	-4.17
11	db/ARABD/ArabidopsisDAPv1.meme	NAC_tnt.VND2_col_a_m1	VND2	CKTGWANHWCAMGCA	101	42.08	685	30.8	1.37	6	0.000306	-8.09	0.267	-1.32	0.0188	-3.97
12	db/ARABD/ArabidopsisDAPv1.meme	NAC_tnt.ANAC083_colamp_a_m1	ANAC083	CGTRWRNHACAMGYA	81	33.75	517	23.25	1.46	7	0.000309	-8.08	0.27	-1.31	0.0188	-3.97
13	db/ARABD/ArabidopsisDAPv1.meme	NAC_tnt.VND4_col_m1	VND4	CKTRAAWHWYAMGCA	81	33.75	521	23.43	1.45	7.4	0.000392	-7.85	0.341	-1.07	0.022	-3.82
14	db/ARABD/ArabidopsisDAPv1.meme	NAC_tnt.AT1G19040_col_a_m1	AT1G19040	WWACTTGVRGHNCAAG	85	35.42	558	25.09	1.42	2.1	0.000488	-7.63	0.425	-0.85	0.0254	-3.67
15	db/ARABD/ArabidopsisDAPv1.meme	G2like_tnt.At3g04030_col_a_m1	At3g04030	WADRGAATMTTYYD	195	81.25	1593	71.63	1.14	2.7	0.0007	-7.26	0.61	-0.49	0.0341	-3.38
16	db/ARABD/ArabidopsisDAPv1.meme	G2like_tnt.AT5G45580_col_a_m1	AT5G45580	AAWRGAATATTCYN	207	86.25	1726	77.61	1.11	1.3	0.000856	-7.06	0.746	-0.29	0.0389	-3.25
17	db/ARABD/ArabidopsisDAPv1.meme	C2C2gata_tnt.GATA19_col_a_m1	GATA19	YNGATCBGATY	181	75.42	1454	65.38	1.15	3.5	0.000905	-7.01	0.789	-0.24	0.0389	-3.25
18	db/ARABD/ArabidopsisDAPv1.meme	NAC_tnt.ANAC057_col_a_m1	ANAC057	WRCKTGTDNNACAAGBA	143	59.58	1089	48.97	1.22	0.49	0.00109	-6.82	0.95	-0.05	0.0437	-3.13
19	db/ARABD/ArabidopsisDAPv1.meme	NAC_tnt.ANAC016_col_a_m1	ANAC016	CKTGNRGVWCAMGBA	73	30.42	474	21.31	1.44	4.4	0.00114	-6.78	0.993	-0.01	0.0437	-3.13
20	db/ARABD/ArabidopsisDAPv1.meme	G2like_tnt.At2g01060_col_m1	At2g01060	AAARGAATATTCY	162	67.5	1278	57.46	1.18	2.5	0.00154	-6.48	1.34	0.3	0.0503	-2.99
21	db/ARABD/ArabidopsisDAPv1.meme	Trihelix_tnt.GTL1_colamp_a_m1	GTL1	AHGGTAAAWW	106	44.17	761	34.22	1.3	8.6	0.00155	-6.47	1.35	0.3	0.0503	-2.99
22	db/ARABD/ArabidopsisDAPv1.meme	bHLH_tnt.BIM2_col_v3b_m1	BIM2	CACGTGMCHHNCACG	91	37.92	631	28.37	1.34	2.6	0.00156	-6.46	1.36	0.31	0.0503	-2.99
23	db/ARABD/ArabidopsisDAPv1.meme	NAC_tnt.VND3_col_m1	VND3	CKTRHANHWSAAGCAA	129	53.75	968	43.53	1.24	2.3	0.00159	-6.45	1.38	0.32	0.0503	-2.99
24	db/ARABD/ArabidopsisDAPv1.meme	G2like_tnt.At1g25550_col_m1	At1g25550	RGAATMTTCND	118	49.17	872	39.21	1.26	7.4	0.00187	-6.28	1.63	0.49	0.0568	-2.87
25	db/ARABD/ArabidopsisDAPv1.meme	bHLH_tnt.bHLH104_col_b_m1	bHLH104	GVCACGTGBCDDCMNSKGSM	137	57.08	1050	47.21	1.21	1.1	0.00225	-6.1	1.96	0.67	0.0642	-2.75
26	db/ARABD/ArabidopsisDAPv1.meme	G2like_tnt.AT2G20400_col_a_m1	AT2G20400	MGAATATKCCWTDWKNWHWYNDRWHWNWT	120	50	895	40.24	1.25	0.74	0.00232	-6.07	2.02	0.7	0.0642	-2.75
27	db/ARABD/ArabidopsisDAPv1.meme	NAC_tnt.VND1_col_a_m1	VND1	CKTGWDNHDYAMG	96	40	683	30.71	1.31	7.2	0.00237	-6.04	2.07	0.73	0.0642	-2.75
28	db/ARABD/ArabidopsisDAPv1.meme	C2C2COlike_tnt.AT4G27900_col_a_m1	AT4G27900	AATSRACGGYYGAGATTNRWYS	13	5.42	44	1.98	2.87	13	0.00251	-5.99	2.19	0.78	0.0644	-2.74
29	db/ARABD/ArabidopsisDAPv1.meme	C2C2gata_tnt.GATA20_col_a_m1	GATA20	ATCSGATC	37	15.42	205	9.22	1.7	10	0.00256	-5.97	2.23	0.8	0.0644	-2.74
30	db/ARABD/ArabidopsisDAPv1.meme	G2like_tnt.AT5G45580_colamp_a_m1	AT5G45580	WAADRGAATMTTYY	62	25.83	400	17.99	1.45	9.3	0.00269	-5.92	2.35	0.85	0.0655	-2.72
31	db/ARABD/ArabidopsisDAPv1.meme	bZIP_tnt.GBF5_colamp_a_m1	GBF5	DWTGCTGACGTGGCA	80	33.33	550	24.73	1.36	1.9	0.00286	-5.86	2.49	0.91	0.0665	-2.71
32	db/ARABD/ArabidopsisDAPv1.meme	NAC_tnt.ANAC057_colamp_a_m1	ANAC057	AGRTTRCKTGTDNNWCAAGYA	66	27.5	434	19.51	1.42	3.3	0.00291	-5.84	2.54	0.93	0.0665	-2.71
33	db/ARABD/ArabidopsisDAPv1.meme	AP2EREBP_tnt.CBF4_col_a_m1	CBF4	YNATGTCGGYRRH	77	32.08	528	23.74	1.36	3.1	0.00334	-5.7	2.92	1.07	0.0739	-2.6
34	db/ARABD/ArabidopsisDAPv1.meme	AP2EREBP_tnt.CRF10_colamp_a_m1	CRF10	DHRGAATCTWWGATHCY	135	56.25	1042	46.85	1.2	0.56	0.00346	-5.67	3.02	1.1	0.074	-2.6
35	db/ARABD/ArabidopsisDAPv1.meme	MYB_tnt.MYB3R4_col_a_m1	MYB3R4	WWWWWTRACCGTTRN	90	37.5	640	28.78	1.31	5.4	0.00355	-5.64	3.09	1.13	0.074	-2.6
36	db/ARABD/ArabidopsisDAPv1.meme	NAC_tnt.VND6_colamp_a_m1	VND6	TGCKTGWDNTWYAMG	101	42.08	737	33.14	1.28	5.3	0.00374	-5.59	3.26	1.18	0.0746	-2.6
37	db/ARABD/ArabidopsisDAPv1.meme	NAC_tnt.ANAC045_colamp_a_m1	ANAC045	CKTGHDDNWCAAGYAA	156	65	1242	55.85	1.17	0.084	0.00378	-5.58	3.3	1.19	0.0746	-2.6
38	db/ARABD/ArabidopsisDAPv1.meme	G2like_tnt.AT2G40260_col_a_m1	AT2G40260	TWWWAAHATTCTYTT	169	70.42	1369	61.56	1.15	6.4	0.00395	-5.53	3.45	1.24	0.0753	-2.59
39	db/ARABD/ArabidopsisDAPv1.meme	MYBrelated_tnt.LCL1_colamp_a_m1	LCL1	AGATATTTTTD	69	28.75	465	20.91	1.39	6.5	0.00402	-5.52	3.51	1.25	0.0753	-2.59
40	db/ARABD/ArabidopsisDAPv1.meme	NAC_tnt.ANAC047_colamp_a_d1	ANAC047	CACGT	94	39.17	679	30.53	1.29	10	0.00429	-5.45	3.74	1.32	0.076	-2.58
41	db/ARABD/ArabidopsisDAPv1.meme	NAC_tnt.ANAC096_col_m1	ANAC096	CTTGHRVNWSAAGHAA	132	55	1020	45.86	1.2	0.79	0.00434	-5.44	3.78	1.33	0.076	-2.58
42	db/ARABD/ArabidopsisDAPv1.meme	TCP_tnt.TCP3_col_m1	TCP3	DTKGGGACCACHW	70	29.17	475	21.36	1.38	2.4	0.00437	-5.43	3.81	1.34	0.076	-2.58
43	db/ARABD/ArabidopsisDAPv1.meme	AP2EREBP_tnt.CBF2_col_a_m1	CBF2	HHNYYRCCGACATVD	82	34.17	578	25.99	1.32	1.7	0.00477	-5.35	4.16	1.43	0.0774	-2.56
44	db/ARABD/ArabidopsisDAPv1.meme	bHLH_tnt.bHLH74_col_a_m1	bHLH74	CGTGANDVBCACGTGMBNNCW	82	34.17	578	25.99	1.32	4.7	0.00477	-5.35	4.16	1.43	0.0774	-2.56
45	db/ARABD/ArabidopsisDAPv1.meme	G2like_tnt.At5g29000_col_a_m1	At5g29000	AARGAATATTCBNWW	177	73.75	1453	65.33	1.13	1.4	0.00484	-5.33	4.22	1.44	0.0774	-2.56
46	db/ARABD/ArabidopsisDAPv1.meme	G2like_tnt.At3g24120_col_a_m1	At3g24120	VGAATMTD	147	61.25	1163	52.29	1.17	8.5	0.00487	-5.32	4.25	1.45	0.0774	-2.56
47	db/ARABD/ArabidopsisDAPv1.meme	MYB_tnt.MYB52_col_a_m1	MYB52	HDWWACCGTTA	152	63.33	1213	54.54	1.16	1.1	0.00539	-5.22	4.7	1.55	0.0828	-2.49
48	db/ARABD/ArabidopsisDAPv1.meme	C2C2COlike_tnt.AT5G59990_col_a_m1	AT5G59990	DNRAAATGRACGGTBGAGATT	14	5.83	55	2.47	2.47	14	0.00545	-5.21	4.75	1.56	0.0828	-2.49
49	db/ARABD/ArabidopsisDAPv1.meme	TCP_tnt.TCP3_colamp_a_m1	TCP3	DTKGGGACCACH	71	29.58	489	21.99	1.36	2.9	0.00573	-5.16	5	1.61	0.0853	-2.46
50	db/ARABD/ArabidopsisDAPv1.meme	NAC_tnt.CUC3_col_a_m1	CUC3	RCGTGWRNHACAMGHAAH	123	51.25	946	42.54	1.21	3	0.00603	-5.11	5.26	1.66	0.0867	-2.45
51	db/ARABD/ArabidopsisDAPv1.meme	bZIP_tnt.ABF2_col_v3a_m1	ABF2	DWWWNTGCCACGTSWCCW	45	18.75	279	12.54	1.52	8	0.0061	-5.1	5.32	1.67	0.0867	-2.45
52	db/ARABD/ArabidopsisDAPv1.meme	NAC_tnt.CUC1_col_v31_m1	CUC1	CKTGTNNNACAAGHAA	144	60	1141	51.3	1.17	0.73	0.00617	-5.09	5.38	1.68	0.0867	-2.45
53	db/ARABD/ArabidopsisDAPv1.meme	MYB_tnt.MYB3R1_col_a_m1	MYB3R1	WWWWDTDACCGTTRN	99	41.25	733	32.96	1.26	5.5	0.00656	-5.03	5.72	1.74	0.0904	-2.4
54	db/ARABD/ArabidopsisDAPv1.meme	BES1_tnt.BAM8_colamp_a_m1	BAM8	NNTTSRCACGTGTGR	74	30.83	518	23.29	1.33	1	0.00681	-4.99	5.93	1.78	0.092	-2.39
55	db/ARABD/ArabidopsisDAPv1.meme	C2C2gata_tnt.GATA11_col_a_m1	GATA11	RRATYYAGATCTGAD	52	21.67	337	15.15	1.45	8.4	0.007	-4.96	6.1	1.81	0.0929	-2.38
56	db/ARABD/ArabidopsisDAPv1.meme	NAC_tnt.NAP_col_v3a_m1	NAP	ACACGYAAYYT	149	62.08	1193	53.64	1.16	6.2	0.00738	-4.91	6.44	1.86	0.0962	-2.34
57	db/ARABD/ArabidopsisDAPv1.meme	Trihelix_tnt.AT5G47660_colamp_a_m1	AT5G47660	WWWHHRCRGTAAAAA	52	21.67	339	15.24	1.44	9.7	0.00778	-4.86	6.79	1.92	0.0995	-2.31
58	db/ARABD/ArabidopsisDAPv1.meme	MYBrelated_tnt.At4g01280_col_a_m1	At4g01280	AGATATTTTTD	93	38.75	685	30.8	1.27	7.3	0.00791	-4.84	6.9	1.93	0.0995	-2.31
59	db/ARABD/ArabidopsisDAPv1.meme	MYBrelated_tnt.RVE1_colamp_a_m1	RVE1	AGATATTTWN	186	77.5	1556	69.96	1.11	5.8	0.00805	-4.82	7.02	1.95	0.0996	-2.31
60	db/ARABD/ArabidopsisDAPv1.meme	NAC_tnt.ANAC075_col_a_m1	ANAC075	AGCKTGWDSNWSAAG	127	52.92	991	44.56	1.19	4.2	0.00825	-4.8	7.19	1.97	0.1	-2.3
61	db/ARABD/ArabidopsisDAPv1.meme	G2like_tnt.At1g13300_col_a_m1	At1g13300	DGWATCRAAGATTCY	45	18.75	285	12.81	1.48	10	0.00862	-4.75	7.52	2.02	0.103	-2.27
62	db/ARABD/ArabidopsisDAPv1.meme	HSF_tnt.HSF7_colamp_a_m1	HSF7	AGAAGCTTCTAGAA	18	7.5	85	3.82	2.04	10	0.00899	-4.71	7.84	2.06	0.104	-2.26
63	db/ARABD/ArabidopsisDAPv1.meme	MYBrelated_tnt.LHY1_colamp_a_m1	LHY1	AGATATTTTWN	33	13.75	193	8.68	1.62	11	0.0091	-4.7	7.94	2.07	0.104	-2.26
64	db/ARABD/ArabidopsisDAPv1.meme	NAC_tnt.ANAC016_colamp_a_m1	ANAC016	CKTGBWGMDCAMGBA	62	25.83	424	19.06	1.37	2.6	0.00914	-4.7	7.97	2.08	0.104	-2.26
65	db/ARABD/ArabidopsisDAPv1.meme	G2like_tnt.At1g25550_colamp_a_m1	At1g25550	NWWWHGAAKATTCY	24	10	127	5.71	1.8	12	0.00927	-4.68	8.08	2.09	0.104	-2.26
66	db/ARABD/ArabidopsisDAPv1.meme	NAC_tnt.ANAC017_colamp_v31_m1	ANAC017	TTACKTGVDGVRCAMGB	30	12.5	173	7.78	1.64	6.4	0.0108	-4.53	9.44	2.25	0.12	-2.12
67	db/ARABD/ArabidopsisDAPv1.meme	MYB_tnt.MYB118_col_a_m1	MYB118	WWWWYRWCCGTTACRWW	5	2.08	10	0.45	5.04	15	0.0112	-4.5	9.72	2.27	0.121	-2.11
# SEA (Simple Enrichment Analysis): Version 5.4.1 compiled on Aug 25 2021 at 17:37:48
# The format of this file is described at https://meme-suite.org/meme/doc/sea-output-format.html.
# sea --verbosity 1 --oc . --thresh 10.0 --align center --p promoter500bp_pSUC2_FT_cluster6.txt --n 500bp_promoter_of_ramdom3000.txt --m db/ARABD/ArabidopsisDAPv1.meme
